# A compact motif vocabulary is differentially interpreted across human cell types

**DOI:** 10.64898/2026.11.01.763377

**Authors:** Sam Shen, Wei Wang

## Abstract

How a common genome generates diverse human cell types may depend less on distinct cis-regulatory vocabularies than on context-dependent use of a shared one. We have developed CNN-CR, an interpretable neural network that learns regulatory motifs while predicting gene expression across 116 human biosamples. Promoter regulation proves highly compressible: dozens of recurrent motif families retain most of the predictive information of much larger cell-type-specific vocabularies and generalize to cellular contexts excluded from their discovery. These motifs are conserved at their binding sites and enriched at fine-mapped regulatory variants. Cellular context acts at two levels: chromatin state gates which motif instances are available for regulatory use, whereas reader identity determines how accessible motifs are interpreted. ChIP-seq data reveal frequent shifts in reader occupancy across cell types, and genome-scale perturbations support corresponding context-dependent reader functions. Thus, regulatory diversity can emerge through differential access to and interpretation of a compact shared DNA vocabulary.
