## Additional supplemental files for "A compact motif vocabulary is differentially interpreted across human cell types": table_S1.xlsx

### Sheet: S1a cutoff sweep
Table S1a | Cutoff sweep. For each recurrence cutoff (>= N of 116 biosamples): number of motif families; how many of the published 43 they contain (the sets are nested, so every set is a superset or a subset of the 43); median held-out Spearman rho of the linear and random-forest models across the 116 biosamples on the gene split of Fig. 2E, with its ratio to the 43-motif result; and the JASPAR T…
Recurrence cutoff (>= N biosamples)	Motif families	Families among the published 43	Fraction of the 43 retained	Families beyond the 43	Linear model, median test rho	Linear, ratio to 43-motif set	Random forest, median test rho	Random forest, ratio to 43-motif set	JASPAR TF entries (287 for the 43)	Distinct TFs (254 for the 43)	Published set
10	177	43	1	134	0.66	1.031	0.664	1.025	525	475	no
15	108	43	1	65	0.653	1.02	0.66	1.017	438	393	no
20	64	43	1	21	0.647	1.008	0.654	1.006	356	313	no
25	43	43	1	0	0.636	1	0.645	1	287	254	yes
30	30	30	0.698	0	0.625	0.983	0.636	0.986	247	216	no
35	21	21	0.488	0	0.613	0.969	0.621	0.967	192	161	no
40	16	16	0.372	0	0.607	0.956	0.607	0.943	176	148	no
45	14	14	0.326	0	0.604	0.951	0.612	0.945	170	142	no
50	11	11	0.256	0	0.579	0.916	0.585	0.909	69	61	no

### Sheet: S1b family stability
Table S1b | Per-family stability over 100 random subsamples of 93 biosamples, cutoff scaled to >= 20 of 93. For each of the 43 families: coverage rank and number of biosamples on the full panel; number of member motifs; fraction of replicates in which its best-matching replicate family was called core again (scaled cutoff, and literal >= 25 applied to 93 biosamples); median fraction of its surviv…
Family	Coverage rank	Biosamples spanned (full panel)	Member motifs	Recovery rate (scaled cutoff >= 20/93)	Recovery rate (literal >= 25)	Median overlap fraction	Median Jaccard (best match)	Median Jaccard >= 0.5	JASPAR TFs (TOMTOM E <= 1, p <= 0.01)
universal_0	1	116	556	1	1	0.733	0.695	yes	ZNF384
universal_1	2	116	392	1	1	0.783	0.783	yes	GLIS1; GLIS2; GLIS3; KLF1; KLF10; KLF12; KLF14; KLF15; KLF4; KLF7; KLF9; MAZ; RREB1; SP1; SP2; SP4; SP5; VEZF1; Wt1; ZIC1; ZIC5; ZNF148; ZNF263; ZNF281; ZNF740
universal_2	3	114	388	1	1	0.853	0.824	yes	Foxf1; Foxo3; SOX15; Stat2; ZNF384
universal_3	4	95	189	1	1	0.896	0.892	yes	Hoxa13; STAT3; Stat5a; Stat5b; ZNF136; ZNF680
universal_4	5	82	152	1	1	0.548	0.372	no	BARX2; Bcl11B; ZNF384
universal_5	6	86	132	1	1	0.751	0.576	yes	Bcl11B; FOXH1; RUNX2; Runx1
universal_6	7	62	81	1	1	0.718	0.567	yes	CDX2; HOXA10; HOXB13; HOXD9; Hoxa13; Hoxd13; Yy1
universal_7	8	55	70	1	1	0.915	0.679	yes	MEIS1; MEIS2; ONECUT1; PBX2
universal_8	9	57	65	1	0.99	0.755	0.717	yes	LIN54
universal_9	10	54	61	1	1	0.77	0.755	yes	HINFP
universal_10	11	47	58	1	0.87	0.723	0.618	yes	ALX3; ARGFX; BARX1; BSX; DLX6; Dlx3; EMX2; EN1; EN2; ESX1; GBX1; GBX2; GSX1; GSX2; HESX1; HOXA7; HOXB3; ISL2; ISX; LBX1; LBX2; LHX2; LHX5; LHX6; LHX9; Lhx4; Lhx8; MIXL1; MSX1; MSX2; Msx3; NKX6-1; NKX6-2; NOTO; Nkx3-1; Nobox; PAX3; PAX4; PDX1; PRRX1; PRRX2; RAX; RAX2; SHOX; Shox2; TLX2; UNCX; VAX2; VENTX; VSX2; mix-a
universal_11	12	55	56	1	0.99	0.871	0.812	yes	ATF3; ATF7; CREB3L4; CREM; Creb5; FOS; FOS::JUN; FOSB::JUN; FOSB::JUNB; FOSL1::JUN; FOSL2::JUN; FOSL2::JUNB; FOSL2::JUND; JDP2; JUN::JUNB; JUNB
universal_12	13	49	55	0.99	0.96	0.841	0.841	yes	EGR1; HINFP; KLF17; KLF3; TCFL5; ZBTB14
universal_13	14	39	52	0.99	0.81	0.93	0.835	yes	ZNF263; ZNF684
universal_14	15	45	50	1	1	0.883	0.86	yes	EHF; ELF1; ELF2; ELF3; ELF4; ELK1; ELK1::HOXA1; ELK1::HOXB13; ELK1::SREBF2; ELK3; ELK4; ERF; ERF::FOXI1; ERF::HOXB13; ERF::NHLH1; ERF::SREBF2; ETS1; ETS2; ETV1; ETV2; ETV2::DRGX; ETV2::FOXI1; ETV3; ETV4; ETV5; ETV5::DRGX; ETV5::FOXI1; ETV5::HOXA2; ETV6; ETV7; Erg; FEV; FLI1; FLI1::DRGX; FOXJ2::ELF1; FOXO1::ELF1; FOXO1::ELK1; FOXO1::ELK3; FOXO1::FLI1; GABPA; HOXB2::ELK1; HOXD12::ELK1; Ikzf3; SPDEF…
universal_15	16	41	47	0.98	0.8	0.785	0.649	yes	Hoxa13; NFYA; NFYB; NFYC
universal_16	17	42	45	0.87	0.79	0.42	0.175	no	PRDM1; SPIB; Spi1; Stat2
universal_17	18	37	42	0.88	0.58	0.803	0.794	yes	Nrf1; SOHLH2; TCFL5; ZBTB14
universal_18	19	35	40	0.85	0.77	0.493	0.239	no	SOX10; SOX15; SOX4; Sox11
universal_19	20	39	40	0.65	0.37	0.677	0.677	yes	ETV2::FIGLA; ETV5::FIGLA; Ptf1A; SNAI1; TCF12; TCF3; TFAP4::ETV1; TFEC; ZEB1
universal_20	21	33	35	0.93	0.52	0.965	0.965	yes	E2F1; E2F2; E2F3; E2F4; E2F7; E2F8; ZNF417
universal_21	22	35	35	1	0.94	1	1	yes	ZNF331
universal_22	23	33	33	0.84	0.58	0.906	0.733	yes	REST
universal_23	24	33	33	0.58	0.23	0.763	0.75	yes	EOMES; MGA; TBR1; TBX1; TBX15; TBX18; TBX19; TBX2; TBX20; TBX21; TBX3; TBX4; TBX5; TBXT; Tbx6
universal_24	25	33	33	1	0.79	1	1	yes	EBF1; FOXH1; MZF1
universal_25	26	31	33	0.79	0.27	0.862	0.862	yes	Foxo3; ZNF136
universal_26	27	33	33	0.7	0.19	0.692	0.643	yes	MZF1; ZNF707; ZNF816
universal_27	28	32	32	0.99	0.67	1	1	yes	SOX12; SOX14
universal_28	29	31	32	0.92	0.65	0.868	0.71	yes	MSANTD3
universal_29	30	31	32	0.9	0.39	0.923	0.897	yes	ARNT2; Arnt; Arntl; BHLHE40; BHLHE41; CREB3L4; Creb3l2; ELK1::SREBF2; ERF::SREBF2; HES1; HES2; HES6; HES7; HEY1; HEY2; MITF; MLX; MLXIPL; MNT; MYC; MYCN; SREBF2; TFE3; TFEB; TFEC; THRA; THRB; USF1; USF2
universal_30	31	29	30	0.95	0.58	0.923	0.836	yes	EGR1; KLF9; ZNF707
universal_31	32	29	29	0.73	0.4	0.667	0.5	yes	SREBF1; SREBF2
universal_32	33	28	29	0.75	0.16	0.909	0.884	yes	GLI3; Gli2; ZBTB7B; ZBTB7C; ZNF135
universal_33	34	27	28	0.72	0.04	1	1	yes	ZNF460
universal_34	35	28	28	0.95	0.41	0.962	0.88	yes	Stat5a; ZNF136; ZNF680
universal_35	36	28	28	0.51	0.16	0.809	0.75	yes	ESRRA; ESRRB; Hnf1A; NR1H2::RXRA; NR2C2; NR2F1; NR2F2; NR4A1; Nr2F6; Nr2f6; PPARA::RXRA; PPARD; RARA; RXRB; RXRG; Rarb; Rarg; Rxra; TCF7L1; THRB
universal_36	37	26	27	0.33	0.02	0.879	0.872	yes	E2F1; E2F2; E2F3; E2F4; NFIA; ZNF417
universal_37	38	27	27	0.82	0.07	0.913	0.812	yes	CTCFL; PLAG1; PLAGL2; ZNF320; ZNF692
universal_38	39	27	27	0.69	0.05	1	1	yes	ZKSCAN1
universal_39	40	26	26	0.61	0	1	1	yes	ZNF768
universal_40	41	25	26	0.25	0.01	0.762	0.75	yes	GATA2; GATA4; GATA6; Gata3; Mecom; TRPS1
universal_41	42	26	26	0.57	0.19	0.8	0.686	yes	ZBTB7B; ZBTB7C
universal_42	43	26	26	0.68	0.36	0.913	0.857	yes	NFYB

### Sheet: S1c replicates
Table S1c | Per replicate: number of biosamples drawn, scaled cutoff, number of families found, set size under the scaled and the literal cutoff, how many of the 43 published families were recovered under each, and the median Jaccard index over the 43.
Replicate	Biosamples drawn	Scaled cutoff	Families found	Set size (scaled cutoff)	Set size (literal >= 25)	Of the 43 recovered (scaled)	Of the 43 recovered (literal >= 25)	Median Jaccard over the 43
0	93	20	991	45	29	38	27	0.821
1	93	20	988	46	33	38	30	0.857
2	93	20	987	43	26	33	26	0.667
3	93	20	971	50	32	38	30	0.796
4	93	20	995	45	32	35	26	0.682
5	93	20	987	49	30	37	26	0.833
6	93	20	1000	50	29	39	26	0.846
7	93	20	988	46	24	38	24	0.818
8	93	20	1003	42	28	34	25	0.811
9	93	20	990	44	27	36	23	0.806
10	93	20	995	46	30	39	29	0.833
11	93	20	993	42	27	38	25	0.862
12	93	20	1003	46	24	36	22	0.773
13	93	20	1011	42	25	36	24	0.742
14	93	20	997	48	28	40	26	0.839
15	93	20	988	54	29	38	23	0.824
16	93	20	1022	45	24	37	22	0.854
17	93	20	1003	46	29	33	25	0.76
18	93	20	990	40	28	36	26	0.806
19	93	20	1009	41	28	35	27	0.75
20	93	20	989	47	32	38	27	0.769
21	93	20	1029	44	29	37	25	0.8
22	93	20	980	45	31	38	29	0.76
23	93	20	968	49	30	38	24	0.81
24	93	20	988	44	25	37	23	0.826
25	93	20	1000	47	32	39	28	0.792
26	93	20	973	43	25	34	23	0.81
27	93	20	993	44	26	35	24	0.833
28	93	20	1015	49	32	39	30	0.806
29	93	20	988	42	25	37	24	0.768
30	93	20	997	47	27	40	26	0.888
31	93	20	1022	43	27	36	23	0.88
32	93	20	1009	37	28	35	28	0.755
33	93	20	1003	46	26	35	24	0.811
34	93	20	990	46	33	38	29	0.85
35	93	20	996	38	27	33	26	0.778
36	93	20	1011	45	30	36	28	0.83
37	93	20	976	45	30	36	27	0.75
38	93	20	989	47	30	39	29	0.792
39	93	20	976	50	28	40	27	0.727
40	93	20	1007	38	18	37	21	0.804
41	93	20	1005	40	26	32	24	0.719
42	93	20	994	46	34	33	27	0.7
43	93	20	1009	48	32	37	26	0.874
44	93	20	997	45	28	38	27	0.829
45	93	20	1005	43	25	35	26	0.683
46	93	20	995	42	29	35	26	0.833
47	93	20	1008	45	27	34	24	0.815
48	93	20	992	40	25	38	26	0.821
49	93	20	1003	42	31	36	28	0.828
50	93	20	985	46	32	38	27	0.812
51	93	20	1003	45	25	35	23	0.792
52	93	20	1004	51	23	37	24	0.812
53	93	20	981	44	30	36	27	0.822
54	93	20	1000	46	25	39	23	0.846
55	93	20	985	39	24	34	24	0.8
56	93	20	989	49	31	39	28	0.81
57	93	20	1011	42	27	36	26	0.719
58	93	20	1014	40	28	35	27	0.84
59	93	20	1002	45	27	37	24	0.833
60	93	20	997	45	26	36	22	0.809
61	93	20	1021	42	26	37	26	0.764
62	93	20	1003	46	30	37	28	0.814
63	93	20	979	46	30	36	27	0.72
64	93	20	994	42	31	35	31	0.722
65	93	20	1003	39	29	35	29	0.8
66	93	20	990	40	24	34	23	0.687
67	93	20	978	42	23	35	20	0.76
68	93	20	977	49	33	36	29	0.781
69	93	20	983	44	26	36	25	0.833
70	93	20	986	43	24	36	23	0.795
71	93	20	1006	46	27	34	23	0.783
72	93	20	1015	48	28	37	26	0.778
73	93	20	991	50	30	37	27	0.833
74	93	20	1004	42	29	37	25	0.776
75	93	20	982	48	32	36	27	0.812
76	93	20	997	41	29	39	29	0.84
77	93	20	992	41	26	35	24	0.778
78	93	20	1006	46	22	38	23	0.73
79	93	20	1013	51	34	42	31	0.841
80	93	20	999	44	22	38	20	0.731
81	93	20	1012	44	27	35	26	0.821
82	93	20	989	45	27	35	25	0.75
83	93	20	997	47	28	38	25	0.75
84	93	20	1002	43	27	38	27	0.722
85	93	20	1012	40	25	32	23	0.859
86	93	20	998	42	28	33	24	0.826
87	93	20	998	45	25	37	23	0.828
88	93	20	1023	43	23	34	22	0.72
89	93	20	994	48	26	38	22	0.837
90	93	20	978	44	29	34	25	0.8
91	93	20	994	46	29	38	31	0.714
92	93	20	984	42	28	35	26	0.828
93	93	20	1002	43	26	33	23	0.718
94	93	20	1010	44	34	38	32	0.75
95	93	20	991	43	25	36	24	0.812
96	93	20	1004	43	27	37	27	0.837
97	93	20	991	45	24	38	24	0.846
98	93	20	991	40	24	36	22	0.801
99	93	20	990	43	29	36	28	0.8
