## Additional supplemental files for "A compact motif vocabulary is differentially interpreted across human cell types": table_S2.xlsx

### Sheet: S2 eQTL biosample pairs
Table S2 | GTEx tissue to EpiMap biosample pairing behind Fig. 4A,B. All 26 curated pairs with the number of fine-mapped variants each contributes, whether it cleared the > 500-variant threshold, and the core-versus-control overlap counts; the 10 excluded pairs are included so that the threshold can be seen not to select the direction of the effect.
GTEx tissue	EpiMap biosample	BSSID	Candidate-causal variants	Retained	Core-motif overlaps	Control-motif overlaps (mean of 10 sets)	Core motif occurrences
Nerve_Tibial	tibial_nerve_female_adult_(51_year)	BSS01840	2740	yes	91	34.0	992500
Thyroid	thyroid_gland_female_adult_(51_year)	BSS01831	2661	yes	89	27.2	908383
Skin_Sun_Exposed_Lower_leg	lower_leg_skin_female_adult	BSS01181	2364	yes	76	33.6	973024
Adipose_Subcutaneous	adipose_tissue_male_adult_(34_years)	BSS00043	2159	yes	66	20.1	460844
Testis	testis_male_adult_(37_years)	BSS01715	2021	yes	58	19.3	886854
Esophagus_Mucosa	esophagus_female_adult_(30_years)	BSS00316	1792	yes	79	23.2	835318
Lung	lung_female_adult_(30_years)	BSS01190	1653	yes	72	21.1	772923
Adipose_Visceral_Omentum	omental_fat_pad_female_adult_(51_year)	BSS01393	1416	yes	55	20.2	991756
Artery_Aorta	aorta_female_adult_(30_years)	BSS00079	1376	yes	43	16.4	445992
Breast_Mammary_Tissue	mammary_epithelial_cell_female	BSS01209	1129	yes	44	16.0	921608
Colon_Transverse	transverse_colon_female_adult_(51_year)	BSS01848	1106	yes	50	15.0	973000
Esophagus_Gastroesophageal_Junction	gastroesophageal_sphincter_female_adult_(53_years)	BSS00381	1072	yes	51	14.9	883061
Pancreas	pancreas_female_adult_(30_years)	BSS01406	953	yes	41	16.9	735470
Colon_Sigmoid	sigmoid_colon_female_adult_(51_year)	BSS01542	940	yes	33	10.8	969653
Adrenal_Gland	adrenal_gland_embryo_(96_days)	BSS00045	592	yes	28	7.3	962405
Prostate	prostate_gland_male_adult_(37_years)	BSS01456	530	yes	26	9.0	999462
Artery_Coronary	ascending_aorta_female_adult_(53_years)	BSS00088	428	no	19	3.0	837079
Small_Intestine_Terminal_Ileum	small_intestine_female_adult_(30_years)	BSS01588	388	no	15	3.8	694493
Ovary	ovary_female_adult_(30_years)	BSS01399	356	no	12	5.0	504597
Liver	HepG2	BSS00558	352	no	12	1.9	724789
Brain_Hippocampus	layer_of_hippocampus_male_adult_(81_year)	BSS01126	313	no	11	1.7	806965
Cells_EBV-transformed_lymphocytes	GM12878	BSS00439	304	no	13	3.9	705448
Brain_Spinal_cord_cervical_c-1	spinal_cord_female_embryo_(113_days)	BSS01614	249	no	7	1.7	938731
Uterus	uterus_female_adult_(53_years)	BSS01884	189	no	7	2.7	853793
Brain_Amygdala	neurosphere_embryo_(15_weeks)_originated_from_ganglionic_eminence	BSS01377	173	no	10	1.5	859140
Vagina	vagina_female_adult_(53_years)	BSS01887	168	no	9	2.1	896855
