## Additional supplemental files for "A compact motif vocabulary is differentially interpreted across human cell types": table_S3.xlsx

### Sheet: S3 EpiMap downloaded
Table S3 | The 340 EpiMap biosamples downloaded (EpiMap identifier and name).
EpiMap_ID	sample_name	EpiMap_mnemonic	category
BSS00004	A172	CA.GLIOBM.A172	CA
BSS00007	A549	CA.LUEPITH.A549	CA
BSS00015	A549_treated_with_100_nM_dexamethasone_for_1_hour	CA.LUEPITH.A549	CA
BSS00016	A549_treated_with_100_nM_dexamethasone_for_10_hours	CA.LUEPITH.A549	CA
BSS00017	A549_treated_with_100_nM_dexamethasone_for_10_minutes	CA.LUEPITH.A549	CA
BSS00018	A549_treated_with_100_nM_dexamethasone_for_12_hours	CA.LUEPITH.A549	CA
BSS00019	A549_treated_with_100_nM_dexamethasone_for_15_minutes	CA.LUEPITH.A549	CA
BSS00020	A549_treated_with_100_nM_dexamethasone_for_2_hours	CA.LUEPITH.A549	CA
BSS00021	A549_treated_with_100_nM_dexamethasone_for_20_minutes	CA.LUEPITH.A549	CA
BSS00022	A549_treated_with_100_nM_dexamethasone_for_25_minutes	CA.LUEPITH.A549	CA
BSS00023	A549_treated_with_100_nM_dexamethasone_for_3_hours	CA.LUEPITH.A549	CA
BSS00024	A549_treated_with_100_nM_dexamethasone_for_30_minutes	CA.LUEPITH.A549	CA
BSS00025	A549_treated_with_100_nM_dexamethasone_for_4_hours	CA.LUEPITH.A549	CA
BSS00026	A549_treated_with_100_nM_dexamethasone_for_5_hours	CA.LUEPITH.A549	CA
BSS00027	A549_treated_with_100_nM_dexamethasone_for_5_minutes	CA.LUEPITH.A549	CA
BSS00028	A549_treated_with_100_nM_dexamethasone_for_6_hours	CA.LUEPITH.A549	CA
BSS00029	A549_treated_with_100_nM_dexamethasone_for_7_hours	CA.LUEPITH.A549	CA
BSS00030	A549_treated_with_100_nM_dexamethasone_for_8_hours	CA.LUEPITH.A549	CA
BSS00032	A549_treated_with_5_nM_dexamethasone_for_1_hour
BSS00034	A549_treated_with_500_pM_dexamethasone_for_1_hour
BSS00043	adipose_tissue_male_adult_(34_years)	ADIP.TISSUE	ADIP
BSS00045	adrenal_gland_embryo_(96_days)	EDCR.EMB.ADRENAL.GLD	EDCR
BSS00046	adrenal_gland_female_adult_(30_years)	EDCR.ADRENAL.GLD	EDCR
BSS00047	adrenal_gland_female_adult_(51_year)	EDCR.ADRENAL.GLD	EDCR
BSS00048	adrenal_gland_female_adult_(53_years)	EDCR.ADRENAL.GLD	EDCR
BSS00050	adrenal_gland_female_embryo_(108_days)	EDCR.EMB.ADRENAL.GLD	EDCR
BSS00052	adrenal_gland_female_embryo_(85_days)	EDCR.EMB.ADRENAL.GLD	EDCR
BSS00054	adrenal_gland_male_adult_(34_years)	EDCR.ADRENAL.GLD	EDCR
BSS00055	adrenal_gland_male_adult_(37_years)	EDCR.ADRENAL.GLD	EDCR
BSS00056	adrenal_gland_male_adult_(54_years)	EDCR.ADRENAL.GLD	EDCR
BSS00057	adrenal_gland_male_embryo_(101_day)	EDCR.EMB.ADRENAL.GLD	EDCR
BSS00058	adrenal_gland_male_embryo_(108_days)	EDCR.EMB.ADRENAL.GLD	EDCR
BSS00062	AG04450	STRM.EMB.LUNG.FIBR	STRM
BSS00074	amnion_male_embryo_(16_weeks)	PCTA.AMNION	PCTA
BSS00079	aorta_female_adult_(30_years)	HRT.AORTA	HRT
BSS00080	aorta_male_adult_(34_years)	HRT.AORTA	HRT
BSS00088	ascending_aorta_female_adult_(53_years)	HRT.ASC.AORTA	HRT
BSS00089	astrocyte	BRN.AST	BRN
BSS00096	B_cell_female_adult_(27_years)_and_female_adult_(43_years)	HSC.B	HSC
BSS00101	B_cell_male_adult_(37_years)	HSC.B	HSC
BSS00102	BE2C	CA.NEUROBM.BE2C	CA
BSS00112	bipolar_neuron_originated_from_GM23338_treated_with_0.5_mg_mL_doxycycline_hyclate_for_4_days	ESDV.BIPOLAR.NEURON	ESDV
BSS00113	BJ	STRM.SKIN.FIBR	STRM
BSS00121	body_of_pancreas_female_adult_(51_year)	PANC.BODY.PANCREAS	PANC
BSS00122	body_of_pancreas_female_adult_(53_years)	PANC.BODY.PANCREAS	PANC
BSS00145	breast_epithelium_female_adult_(51_year)	OTHR.BREAST.EPITH	OTHR
BSS00146	breast_epithelium_female_adult_(53_years)	OTHR.BREAST.EPITH	OTHR
BSS00147	breast_epithelium_male_adult_(37_years)
BSS00160	Caki2	CA.CCRCC.CAKI1	CA
BSS00171	cardiac_muscle_cell_originated_from_RUES2	ESDV.CARD.MUSCLE	ESDV
BSS00178	CD14-positive_monocyte_female	HSC.CD14.MONOCYTE	HSC
BSS00181	CD14-positive_monocyte_male_adult_(37_years)	HSC.CD14.MONOCYTE	HSC
BSS00189	CD4-positive,_alpha-beta_T_cell_male_adult_(21_year)	BLD.CD4T	BLD
BSS00190	CD4-positive,_alpha-beta_T_cell_male_adult_(37_years)	BLD.CD4T	BLD
BSS00197	CD8-positive,_alpha-beta_T_cell_male_adult_(21_year)	BLD.CD8T	BLD
BSS00200	CD8-positive,_alpha-beta_T_cell_male_adult_(37_years)	BLD.CD8T	BLD
BSS00211	chorion_female_embryo_(40_weeks)	PCTA.CHORION	PCTA
BSS00212	chorion_male_embryo_(16_weeks)	PCTA.CHORION	PCTA
BSS00214	chorionic_villus_embryo_(16_weeks)	PCTA.CHORIONIC.VILL	PCTA
BSS00215	chorionic_villus_female_embryo_(40_weeks)	PCTA.CHORIONIC.VILL	PCTA
BSS00216	chorionic_villus_male_embryo_(16_weeks)	PCTA.CHORIONIC.VILL	PCTA
BSS00217	chorionic_villus_male_embryo_(38_weeks)	PCTA.CHORIONIC.VILL	PCTA
BSS00232	common_myeloid_progenitor,_CD34-positive_female_adult_(33_years)	HSC.CD34.CMP	HSC
BSS00246	Daoy	CA.DESM.MEDBM.DAOY	CA
BSS00281	endocrine_pancreas_adult_(59_years)	EDCR.ENDOC.PANC	EDCR
BSS00283	endocrine_pancreas_male_adult_(45_years)	EDCR.ENDOC.PANC	EDCR
BSS00287	endodermal_cell_originated_from_HUES64	ESDV.ENDODERM	ESDV
BSS00296	endothelial_cell_of_umbilical_vein_male_newborn	EDTH.UBM.VEIN.ENDOTH	EDTH
BSS00298	endothelial_cell_of_umbilical_vein_newborn	EDTH.UBM.VEIN.ENDOTH	EDTH
BSS00310	epithelial_cell_of_proximal_tubule	EPTH.PROX.TUB.EPITH	EPTH
BSS00316	esophagus_female_adult_(30_years)	GI.ESOPH	GI
BSS00318	esophagus_male_adult_(34_years)	GI.ESOPH	GI
BSS00320	esophagus_muscularis_mucosa_female_adult_(51_year)
BSS00321	esophagus_muscularis_mucosa_female_adult_(53_years)	GI.ESOPH.MUSC.MUC	GI
BSS00322	esophagus_muscularis_mucosa_male_adult_(37_years)	GI.ESOPH.MUSC.MUC	GI
BSS00323	esophagus_muscularis_mucosa_male_adult_(54_years)
BSS00324	esophagus_squamous_epithelium_female_adult_(51_year)
BSS00325	esophagus_squamous_epithelium_female_adult_(53_years)	GI.ESOPH.SQUAM.EPITH	GI
BSS00326	esophagus_squamous_epithelium_male_adult_(37_years)	GI.ESOPH.SQUAM.EPITH	GI
BSS00327	esophagus_squamous_epithelium_male_adult_(54_years)
BSS00332	fibroblast_of_breast_female_adult_(17_years)	STRM.BREAST.FIBR	STRM
BSS00333	fibroblast_of_breast_female_adult_(26_years)	STRM.BREAST.FIBR	STRM
BSS00342	fibroblast_of_lung_male_adult_(45_years)	STRM.LUNG.FIBR	STRM
BSS00346	fibroblast_of_skin_of_abdomen_male_embryo_(97_days)	STRM.EMB.SKIN.FIBR	STRM
BSS00352	forelimb_muscle_female_embryo_(108_days)	MUSC.EMB.ARM.MUSCLE	MUSC
BSS00353	foreskin_fibroblast_male_newborn	STRM.FRSKN.FIBR	STRM
BSS00354	foreskin_keratinocyte_male_newborn	EPTH.FORESKIN.KRTN	EPTH
BSS00355	foreskin_keratinocyte_male_newborn_(2-4_days)	EPTH.FORESKIN.KRTN	EPTH
BSS00361	foreskin_keratinocyte_male_newborn_(2-4_days)_treated_with_1.2_mM_calcium_for_2.5_days	EPTH.FORESKIN.KRTN	EPTH
BSS00367	foreskin_keratinocyte_male_newborn_(2-4_days)_treated_with_1.2_mM_calcium_for_5.5_days	EPTH.FORESKIN.KRTN	EPTH
BSS00368	foreskin_melanocyte_male_newborn	OTHR.FRSKN.MELANOCYTE	OTHR
BSS00372	G401	CA.RTK.RHABOID.G401	CA
BSS00376	gastrocnemius_medialis_female_adult_(51_year)	MUSC.GASTR.MED	MUSC
BSS00377	gastrocnemius_medialis_female_adult_(53_years)	MUSC.GASTR.MED	MUSC
BSS00378	gastrocnemius_medialis_male_adult_(37_years)	MUSC.GASTR.MED	MUSC
BSS00379	gastrocnemius_medialis_male_adult_(54_years)	MUSC.GASTR.MED	MUSC
BSS00380	gastroesophageal_sphincter_female_adult_(51_year)
BSS00381	gastroesophageal_sphincter_female_adult_(53_years)	GI.GAST.ESOPH.SPHCTR	GI
BSS00382	gastroesophageal_sphincter_male_adult_(37_years)
BSS00383	gastroesophageal_sphincter_male_adult_(54_years)
BSS00385	germinal_matrix_male_embryo_(20_weeks)	BRN.EMB.GERM.MTX	BRN
BSS00439	GM12878	LCL.LCL.GM12878	LCL
BSS00476	GM23248	STRM.SKIN.FIBR	STRM
BSS00478	H1-hESC	ESC.H1HESC	ESC
BSS00481	H4	CA.NEUROGLIOMA.h4	CA
BSS00483	H7-hESC	ESC.H7HESC	ESC
BSS00505	heart_female_embryo_(91_day)	HRT.EMB.HEART	HRT
BSS00506	heart_left_ventricle_female_adult_(51_year)
BSS00507	heart_left_ventricle_female_adult_(53_years)	HRT.LEFT.VENTR	HRT
BSS00512	heart_left_ventricle_male_adult_(34_years)	HRT.LEFT.VENTR	HRT
BSS00513	heart_left_ventricle_male_child_(3_years)	HRT.LEFT.VENTR	HRT
BSS00519	heart_male_embryo_(120_days)	HRT.EMB.HEART	HRT
BSS00524	heart_right_ventricle_male_adult_(34_years)	HRT.RIGHT.VENTR	HRT
BSS00525	heart_right_ventricle_male_child_(3_years)	HRT.RIGHT.VENTR	HRT
BSS00529	HeLa-S3	CA.CVX.HELAS3	CA
BSS00543	hematopoietic_multipotent_progenitor_cell	HSC.MPP	HSC
BSS00556	hepatocyte_originated_from_H9	ESDV.HEPATOCYTE	ESDV
BSS00558	HepG2	CA.HCC.HEPG2	CA
BSS00700	hindlimb_muscle_male_embryo_(120_days)	MUSC.EMB.LEG.MUSCLE	MUSC
BSS00708	HT-29	CA.CRC.HT29	CA
BSS00709	HT1080	CA.FIBROSC.HT1080	CA
BSS00717	HUES64	ESC.HUES64	ESC
BSS00720	IMR-90	STRM.EMB.LUNG.FIBR	STRM
BSS00760	Jurkat_clone_E61	HSC.LYMPHOCYTE	HSC
BSS00762	K562	CA.ML.K562	CA
BSS01060	K562_treated_with_interferon_alpha_for_30_minutes
BSS01061	K562_treated_with_interferon_alpha_for_6_hours
BSS01065	Karpas-422	CA.BCL.KARPAS422	CA
BSS01068	keratinocyte_female	EPTH.KRTN	EPTH
BSS01084	kidney_female_embryo_(105_days)	KDNY.EMB.KIDNEY	KDNY
BSS01085	kidney_female_embryo_(108_days)	KDNY.EMB.KIDNEY	KDNY
BSS01091	kidney_female_embryo_(85_days)	KDNY.EMB.KIDNEY	KDNY
BSS01101	kidney_male_embryo_(87_days)	KDNY.EMB.KIDNEY	KDNY
BSS01110	large_intestine_female_embryo_(105_days)	GI.EMB.LARGE.INT	GI
BSS01114	large_intestine_female_embryo_(120_days)	GI.EMB.LARGE.INT	GI
BSS01117	large_intestine_female_embryo_(98_days)	GI.EMB.LARGE.INT	GI
BSS01119	large_intestine_male_embryo_(108_days)	GI.EMB.LARGE.INT	GI
BSS01121	large_intestine_male_embryo_(115_days)	GI.EMB.LARGE.INT	GI
BSS01122	large_intestine_male_embryo_(91_day)	GI.EMB.LARGE.INT	GI
BSS01126	layer_of_hippocampus_male_adult_(81_year)	BRN.HPC	BRN
BSS01136	left_kidney_male_embryo_(96_days)	KDNY.EMB.KIDNEY	KDNY
BSS01137	left_lung_female_embryo_(105_days)	LNG.EMB.LUNG	LNG
BSS01139	left_lung_female_embryo_(108_days)	LNG.EMB.LUNG	LNG
BSS01143	left_lung_female_embryo_(98_days)	LNG.EMB.LUNG	LNG
BSS01144	left_lung_male_embryo_(105_days)	LNG.EMB.LUNG	LNG
BSS01148	left_lung_male_embryo_(91_day)	LNG.EMB.LUNG	LNG
BSS01149	left_lung_male_embryo_(96_days)	LNG.EMB.LUNG	LNG
BSS01150	left_renal_cortex_interstitium_male_embryo_(105_days)	KDNY.EMB.RENAL.CTX.ITSM	KDNY
BSS01151	left_renal_cortex_interstitium_male_embryo_(120_days)	KDNY.EMB.RENAL.CTX.ITSM	KDNY
BSS01152	left_renal_pelvis_male_embryo_(105_days)	KDNY.EMB.RENAL.PELVIS	KDNY
BSS01153	left_renal_pelvis_male_embryo_(120_days)	KDNY.EMB.RENAL.PELVIS	KDNY
BSS01155	LHCN-M2	MYO.SKLT.MYOBLAST	MYO
BSS01163	liver_female_child_(6_years)_and_male_adult_(32_years)
BSS01180	lower_leg_skin_female_adult_(51_year)
BSS01181	lower_leg_skin_female_adult_(53_years)	EPTH.SKIN.LEG	EPTH
BSS01182	lower_leg_skin_male_adult_(37_years)	EPTH.SKIN.LEG	EPTH
BSS01183	lower_leg_skin_male_adult_(54_years)
BSS01190	lung_female_adult_(30_years)	LNG.LUNG	LNG
BSS01201	lung_male_child_(3_years)	LNG.LUNG	LNG
BSS01208	M059J	CA.GLIOBM.M059J	CA
BSS01209	mammary_epithelial_cell_female	EPTH.MMRY.EPITH	EPTH
BSS01226	MCF-7	CA.BRCA.MCF7	CA
BSS01261	mesenchymal_stem_cell_originated_from_H1-hESC	ESDV.MESENCH.STEM	ESDV
BSS01263	mesendoderm_originated_from_H1-hESC	ESDV.MESENDODERM	ESDV
BSS01264	mesodermal_cell_originated_from_HUES64	ESDV.MESODERM	ESDV
BSS01267	MG63	CA.OSTSARC.MG63	CA
BSS01289	muscle_of_arm_embryo_(101_day)	MUSC.EMB.ARM.MUSCLE	MUSC
BSS01290	muscle_of_arm_female_embryo_(105_days)	MUSC.EMB.ARM.MUSCLE	MUSC
BSS01292	muscle_of_arm_female_embryo_(120_days)	MUSC.EMB.ARM.MUSCLE	MUSC
BSS01293	muscle_of_arm_female_embryo_(85_days)	MUSC.EMB.ARM.MUSCLE	MUSC
BSS01294	muscle_of_arm_female_embryo_(98_days)	MUSC.EMB.ARM.MUSCLE	MUSC
BSS01297	muscle_of_arm_male_embryo_(105_days)	MUSC.EMB.ARM.MUSCLE	MUSC
BSS01300	muscle_of_arm_male_embryo_(120_days)	MUSC.EMB.ARM.MUSCLE	MUSC
BSS01301	muscle_of_arm_male_embryo_(127_days)	MUSC.EMB.ARM.MUSCLE	MUSC
BSS01303	muscle_of_arm_male_embryo_(96_days)	MUSC.EMB.ARM.MUSCLE	MUSC
BSS01304	muscle_of_arm_male_embryo_(97_days)	MUSC.EMB.ARM.MUSCLE	MUSC
BSS01305	muscle_of_back_female_embryo_(105_days)	MUSC.EMB.BACK.MUSCLE	MUSC
BSS01307	muscle_of_back_female_embryo_(115_days)	MUSC.EMB.BACK.MUSCLE	MUSC
BSS01308	muscle_of_back_female_embryo_(85_days)	MUSC.EMB.BACK.MUSCLE	MUSC
BSS01309	muscle_of_back_female_embryo_(98_days)	MUSC.EMB.BACK.MUSCLE	MUSC
BSS01310	muscle_of_back_male_embryo_(101_day)	MUSC.EMB.BACK.MUSCLE	MUSC
BSS01312	muscle_of_back_male_embryo_(105_days)	MUSC.EMB.BACK.MUSCLE	MUSC
BSS01314	muscle_of_back_male_embryo_(127_days)	MUSC.EMB.BACK.MUSCLE	MUSC
BSS01315	muscle_of_back_male_embryo_(91_day)	MUSC.EMB.BACK.MUSCLE	MUSC
BSS01316	muscle_of_back_male_embryo_(96_days)	MUSC.EMB.BACK.MUSCLE	MUSC
BSS01317	muscle_of_back_male_embryo_(97_days)	MUSC.EMB.BACK.MUSCLE	MUSC
BSS01320	muscle_of_leg_female_embryo_(113_days)	MUSC.EMB.LEG.MUSCLE	MUSC
BSS01323	muscle_of_leg_male_embryo_(101_day)	MUSC.EMB.LEG.MUSCLE	MUSC
BSS01325	muscle_of_leg_male_embryo_(105_days)	MUSC.EMB.LEG.MUSCLE	MUSC
BSS01328	muscle_of_leg_male_embryo_(127_days)	MUSC.EMB.LEG.MUSCLE	MUSC
BSS01329	muscle_of_leg_male_embryo_(96_days)	MUSC.EMB.LEG.MUSCLE	MUSC
BSS01330	muscle_of_leg_male_embryo_(97_days)	MUSC.EMB.LEG.MUSCLE	MUSC
BSS01331	muscle_of_trunk_female_embryo_(113_days)	MUSC.EMB.TRUNK.MUSCLE	MUSC
BSS01333	muscle_of_trunk_female_embryo_(120_days)	MUSC.EMB.TRUNK.MUSCLE	MUSC
BSS01338	myocyte_originated_from_LHCN-M2	MYO.MYOCYTE	MYO
BSS01344	myotube_originated_from_skeletal_muscle_myoblast	MYO.MYOTUBE	MYO
BSS01355	natural_killer_cell_male_adult_(37_years)	HSC.NK	HSC
BSS01360	NCI-H460	CA.NSCLC.NCIH460	CA
BSS01366	neural_cell_originated_from_H1-hESC	ESDV.NEURAL.CELL	ESDV
BSS01370	neural_progenitor_cell_originated_from_H9	ESDV.NEURAL.PROG	ESDV
BSS01371	neural_stem_progenitor_cell_originated_from_H1-hESC	ESDV.NEURAL.PROG	ESDV
BSS01377	neurosphere_embryo_(15_weeks)_originated_from_ganglionic_eminence	NSPH.NEUROSPHERE	NSPH
BSS01391	OCI-LY7	CA.BCL.OCILY7	CA
BSS01393	omental_fat_pad_female_adult_(51_year)	AD.FATPAD	AD
BSS01394	omental_fat_pad_female_adult_(53_years)	AD.FATPAD	AD
BSS01395	omental_fat_pad_male_adult_(37_years)
BSS01396	omental_fat_pad_male_adult_(54_years)
BSS01399	ovary_female_adult_(30_years)	EDCR.REPR.OVARY	EDCR
BSS01401	ovary_female_adult_(51_year)	EDCR.REPR.OVARY	EDCR
BSS01402	ovary_female_adult_(53_years)	EDCR.REPR.OVARY	EDCR
BSS01403	ovary_female_embryo	EDCR.REPR.EMB.OVARY	EDCR
BSS01405	Panc1	CA.PANC.DUCT.EPITH.PANC1	CA
BSS01406	pancreas_female_adult_(30_years)	PANC.PANCREAS	PANC
BSS01407	pancreas_male_adult_(34_years)	PANC.PANCREAS	PANC
BSS01414	PC-3	CA.PRAD.PC3	CA
BSS01419	peripheral_blood_mononuclear_cell_female_adult_(28_years)	BLD.MONONUC	BLD
BSS01424	peripheral_blood_mononuclear_cell_male_adult_(39_years)	BLD.MONONUC	BLD
BSS01425	Peyer_s_patch_female_adult_(51_year)
BSS01426	Peyer_s_patch_female_adult_(53_years)	GI.PEYER.PATCH	GI
BSS01427	Peyer_s_patch_male_adult_(37_years)	GI.PEYER.PATCH	GI
BSS01428	Peyer_s_patch_male_adult_(54_years)	GI.PEYER.PATCH	GI
BSS01429	PFSK-1
BSS01438	placenta_female_embryo_(113_days)	PCTA.PLACENTA	PCTA
BSS01446	placental_basal_plate_female_embryo_(40_weeks)	PCTA.PLACENTA	PCTA
BSS01448	placental_basal_plate_male_embryo_(38_weeks)	PCTA.PLACENTA	PCTA
BSS01456	prostate_gland_male_adult_(37_years)	REPR.PROSTATE.GLD	REPR
BSS01457	prostate_gland_male_adult_(54_years)
BSS01460	psoas_muscle_female_adult_(30_years)	MUSC.PSOAS.MUSCLE	MUSC
BSS01462	psoas_muscle_male_adult_(34_years)	MUSC.PSOAS.MUSCLE	MUSC
BSS01463	psoas_muscle_male_child_(3_years)	MUSC.PSOAS.MUSCLE	MUSC
BSS01483	renal_cortex_interstitium_female_embryo_(120_days)	KDNY.EMB.RENAL.CTX.ITSM	KDNY
BSS01489	renal_cortex_interstitium_male_embryo_(91_day)	KDNY.EMB.RENAL.CTX.ITSM	KDNY
BSS01490	renal_cortex_interstitium_male_embryo_(97_days)	KDNY.EMB.RENAL.CTX.ITSM	KDNY
BSS01494	renal_pelvis_female_embryo_(105_days)	KDNY.EMB.RENAL.PELVIS	KDNY
BSS01500	renal_pelvis_male_embryo_(91_day)	KDNY.EMB.RENAL.PELVIS	KDNY
BSS01501	renal_pelvis_male_embryo_(97_days)	KDNY.EMB.RENAL.PELVIS	KDNY
BSS01506	right_atrium_auricular_region_female_adult_(51_year)	HRT.RIGHT.ATRIUM	HRT
BSS01507	right_atrium_auricular_region_female_adult_(53_years)	HRT.RIGHT.ATRIUM	HRT
BSS01508	right_cardiac_atrium_male_adult_(34_years)	HRT.RIGHT.ATRIUM	HRT
BSS01519	right_lobe_of_liver_female_adult_(53_years)	LVR.LIVER	LVR
BSS01520	right_lung_female_embryo_(105_days)	LNG.EMB.LUNG	LNG
BSS01522	right_lung_female_embryo_(108_days)	LNG.EMB.LUNG	LNG
BSS01526	right_lung_female_embryo_(98_days)	LNG.EMB.LUNG	LNG
BSS01527	right_lung_male_embryo_(105_days)	LNG.EMB.LUNG	LNG
BSS01530	right_lung_male_embryo_(96_days)	LNG.EMB.LUNG	LNG
BSS01531	right_renal_cortex_interstitium_male_embryo_(105_days)	KDNY.EMB.RENAL.CTX.ITSM	KDNY
BSS01532	right_renal_cortex_interstitium_male_embryo_(120_days)	KDNY.EMB.RENAL.CTX.ITSM	KDNY
BSS01533	right_renal_pelvis_male_embryo_(105_days)	KDNY.EMB.RENAL.PELVIS	KDNY
BSS01534	right_renal_pelvis_male_embryo_(120_days)	KDNY.EMB.RENAL.PELVIS	KDNY
BSS01536	RPMI-7951	CA.MELAN.RPMI7951	CA
BSS01542	sigmoid_colon_female_adult_(51_year)	GI.SIG.COLON	GI
BSS01543	sigmoid_colon_female_adult_(53_years)	GI.SIG.COLON	GI
BSS01545	sigmoid_colon_male_adult_(34_years)	GI.SIG.COLON	GI
BSS01546	sigmoid_colon_male_adult_(37_years)
BSS01547	sigmoid_colon_male_adult_(54_years)	GI.SIG.COLON	GI
BSS01548	sigmoid_colon_male_child_(3_years)	GI.SIG.COLON	GI
BSS01549	SJCRH30	CA.RMS.SJCRH30	CA
BSS01550	SJSA1	CA.OSTSARC.SJSA1	CA
BSS01551	SK-MEL-5	CA.MELAN.SKMEL5	CA
BSS01558	SK-N-DZ_treated_with_dimethyl_sulfoxide_for_72_hours	CA.NEUROBM.SKNDZ	CA
BSS01562	SK-N-SH	CA.NEUROBM.SKNDSH	CA
BSS01571	SK-N-SH_treated_with_6_mM_all-trans-retinoic_acid_for_48_hours	CA.NEUROBM.SKNDSH	CA
BSS01573	skeletal_muscle_myoblast	MYO.SKLT.MYOBLAST	MYO
BSS01583	skin_fibroblast_male_embryo_(97_days)	STRM.EMB.SKIN.FIBR	STRM
BSS01588	small_intestine_female_adult_(30_years)	GI.SMALL.INT	GI
BSS01592	small_intestine_female_embryo_(108_days)	GI.EMB.SMALL.INT	GI
BSS01594	small_intestine_female_embryo_(120_days)	GI.EMB.SMALL.INT	GI
BSS01596	small_intestine_female_embryo_(98_days)	GI.EMB.SMALL.INT	GI
BSS01597	small_intestine_male_adult_(34_years)	GI.SMALL.INT	GI
BSS01599	small_intestine_male_child_(3_years)	GI.SMALL.INT	GI
BSS01601	small_intestine_male_embryo_(108_days)	GI.EMB.SMALL.INT	GI
BSS01602	small_intestine_male_embryo_(115_days)	GI.EMB.SMALL.INT	GI
BSS01604	small_intestine_male_embryo_(91_day)	GI.EMB.SMALL.INT	GI
BSS01612	smooth_muscle_cell_originated_from_H9	ESDV.SM.MUSCLE	ESDV
BSS01614	spinal_cord_female_embryo_(113_days)	PNS.SPINAL.CRD	PNS
BSS01620	spinal_cord_male_embryo_(105_days)	PNS.SPINAL.CRD	PNS
BSS01621	spinal_cord_male_embryo_(96_days)	PNS.SPINAL.CRD	PNS
BSS01625	spleen_embryo_(112_days)	SPLN.EMB.SPLEEN	SPLN
BSS01628	spleen_female_adult_(30_years)	SPLN.SPLEEN	SPLN
BSS01629	spleen_female_adult_(51_year)
BSS01630	spleen_female_adult_(53_years)	SPLN.SPLEEN	SPLN
BSS01631	spleen_male_adult_(34_years)	SPLN.SPLEEN	SPLN
BSS01632	spleen_male_adult_(37_years)
BSS01633	spleen_male_adult_(54_years)	SPLN.SPLEEN	SPLN
BSS01634	spleen_male_child_(3_years)	SPLN.SPLEEN	SPLN
BSS01636	stomach_embryo_(101_day)	GI.EMB.STOMACH	GI
BSS01637	stomach_female_adult_(30_years)	GI.STOMACH	GI
BSS01638	stomach_female_adult_(51_year)	GI.STOMACH	GI
BSS01639	stomach_female_adult_(53_years)	GI.STOMACH	GI
BSS01642	stomach_female_embryo_(105_days)	GI.EMB.STOMACH	GI
BSS01643	stomach_female_embryo_(107_days)	GI.EMB.STOMACH	GI
BSS01644	stomach_female_embryo_(108_days)	GI.EMB.STOMACH	GI
BSS01650	stomach_female_embryo_(98_days)	GI.EMB.STOMACH	GI
BSS01651	stomach_male_adult_(34_years)	GI.STOMACH	GI
BSS01652	stomach_male_adult_(37_years)
BSS01653	stomach_male_adult_(54_years)	GI.STOMACH	GI
BSS01654	stomach_male_child_(3_years)	GI.STOMACH	GI
BSS01656	stomach_male_embryo_(127_days)	GI.EMB.STOMACH	GI
BSS01670	subcutaneous_adipose_tissue_female_adult_(51_year)
BSS01671	subcutaneous_adipose_tissue_female_adult_(53_years)
BSS01672	subcutaneous_adipose_tissue_male_adult_(37_years)
BSS01673	subcutaneous_adipose_tissue_male_adult_(54_years)
BSS01678	suprapubic_skin_female_adult_(51_year)
BSS01679	suprapubic_skin_female_adult_(53_years)
BSS01680	suprapubic_skin_male_adult_(37_years)
BSS01681	suprapubic_skin_male_adult_(54_years)
BSS01689	T-cell_male_adult_(37_years)	BLD.T	BLD
BSS01715	testis_male_adult_(37_years)	EDCR.REPR.TESTIS	EDCR
BSS01718	testis_male_adult_(54_years)	EDCR.REPR.TESTIS	EDCR
BSS01719	testis_male_embryo	EDCR.REPR.EMB.TESTIS	EDCR
BSS01814	thoracic_aorta_male_adult_(37_years)	HRT.THRCIC.AORTA	HRT
BSS01815	thoracic_aorta_male_adult_(54_years)	HRT.THRCIC.AORTA	HRT
BSS01821	thymus_female_embryo_(113_days)	THYM.EMB.THYMUS	THYM
BSS01824	thymus_female_embryo_(98_days)	THYM.EMB.THYMUS	THYM
BSS01825	thymus_male_child_(3_years)	THYM.THYMUS	THYM
BSS01827	thymus_male_embryo_(108_days)	THYM.EMB.THYMUS	THYM
BSS01828	thymus_male_embryo_(113_days)	THYM.EMB.THYMUS	THYM
BSS01829	thymus_male_embryo_(127_days)	THYM.EMB.THYMUS	THYM
BSS01831	thyroid_gland_female_adult_(51_year)	EDCR.THYROID.GLD	EDCR
BSS01832	thyroid_gland_female_adult_(53_years)	EDCR.THYROID.GLD	EDCR
BSS01834	thyroid_gland_male_adult_(37_years)	EDCR.THYROID.GLD	EDCR
BSS01835	thyroid_gland_male_adult_(54_years)	EDCR.THYROID.GLD	EDCR
BSS01840	tibial_nerve_female_adult_(51_year)	PNS.TIBIAL.NERVE	PNS
BSS01841	tibial_nerve_female_adult_(53_years)	PNS.TIBIAL.NERVE	PNS
BSS01842	tibial_nerve_male_adult_(37_years)	PNS.TIBIAL.NERVE	PNS
BSS01848	transverse_colon_female_adult_(51_year)	GI.TRANSV.COLON	GI
BSS01849	transverse_colon_female_adult_(53_years)	GI.TRANSV.COLON	GI
BSS01850	transverse_colon_male_adult_(37_years)	GI.TRANSV.COLON	GI
BSS01851	transverse_colon_male_adult_(54_years)	GI.TRANSV.COLON	GI
BSS01857	trophoblast_cell_originated_from_H1-hESC	ESDV.TROPHOBLAST	ESDV
BSS01860	trophoblast_female_embryo_(40_weeks)	PCTA.TROPHOBLAST	PCTA
BSS01864	U-87_MG
BSS01866	UCSF-4	ESC.UCSF4	ESC
BSS01869	upper_lobe_of_left_lung_female_adult_(51_year)	LNG.LUNG	LNG
BSS01870	upper_lobe_of_left_lung_female_adult_(53_years)	LNG.LUNG	LNG
BSS01871	upper_lobe_of_left_lung_male_adult_(37_years)	LNG.LUNG	LNG
BSS01872	upper_lobe_of_left_lung_male_adult_(54_years)
BSS01883	uterus_female_adult_(51_year)
BSS01884	uterus_female_adult_(53_years)	REPR.UTERUS	REPR
BSS01887	vagina_female_adult_(53_years)	REPR.VAGINA	REPR
