## Additional supplemental files for "A compact motif vocabulary is differentially interpreted across human cell types": table_S5.xlsx

### Sheet: S5a histone-mark matches
Table S5a | Core motifs resembling histone-mark-associated motifs, one row per TOMTOM match (43 core PWMs vs the 361 human Epigram motifs; Pearson distance, minimum overlap 7 bp; E <= 0.05 and p <= 0.01). The Epigram motif name gives the histone mark(s) it was derived from. Orientation 'reverse complement' means the Epigram motif matches the reverse complement of the core motif; consensus strings…
Core motif	Core consensus	Matched Epimotif	Epimotif consensus	Histone mark(s)	Orientation	Offset	Overlap (bp)	p-value	E-value	q-value	JASPAR TFs of the core motif
universal_0	AAAAAAAA	H3K4me1_307	AAAAAAAAA	H3K4me1	same	0	8	3.53274e-07	0.000127532	0.000252085	ZNF384
universal_0	AAAAAAAA	H3K27ac_4139	GAAAAAAAA	H3K27ac	same	1	8	5.12499e-06	0.00185012	0.00182852	ZNF384
universal_0	AAAAAAAA	H3K4me3_324	AAAACAAA	H3K4me3	same	0	8	1.98612e-05	0.00716989	0.0047241	ZNF384
universal_0	AAAAAAAA	H3K4me1+H3K27ac_323	AAAACAAAA	H3K4me1+H3K27ac	same	1	8	2.96442e-05	0.0107015	0.00528828	ZNF384
universal_0	AAAAAAAA	H3K4me1+H3K36me3_306	TTTAAAAACAAA	H3K4me1+H3K36me3	same	3	8	4.56038e-05	0.016463	0.00650827	ZNF384
universal_2	TTTTGTTT	H3K4me1+H3K27ac_323	TTTTGTTTT	H3K4me1+H3K27ac	reverse complement	0	8	7.63006e-07	0.000275445	0.000544456	Foxo3; SOX15; Stat2; ZNF384; Foxf1
universal_2	TTTTGTTT	H3K4me3_324	TTTGTTTT	H3K4me3	reverse complement	-1	7	7.64557e-05	0.0276005	0.0209726	Foxo3; SOX15; Stat2; ZNF384; Foxf1
universal_2	TTTTGTTT	H3K4me1_307	TTTTTTTTT	H3K4me1	reverse complement	0	8	8.81734e-05	0.0318306	0.0209726	Foxo3; SOX15; Stat2; ZNF384; Foxf1
universal_4	AAAAACCA	H3K4me1+H3K36me3_306	TTTAAAAACAAA	H3K4me1+H3K36me3	same	3	8	5.27446e-06	0.00190408	0.00376899	Bcl11B; ZNF384; BARX2
universal_4	AAAAACCA	H3K4me1_307	AAAAAAAAA	H3K4me1	same	0	8	3.12513e-05	0.0112817	0.0111657	Bcl11B; ZNF384; BARX2
universal_4	AAAAACCA	H3K27ac_4139	GAAAAAAAA	H3K27ac	same	1	8	5.90142e-05	0.0213041	0.0140566	Bcl11B; ZNF384; BARX2
universal_5	AAACCACA	H3K4me1+H3K27ac_4333	GAAACCCCA	H3K4me1+H3K27ac	same	1	8	5.15237e-05	0.0186001	0.0370246	Bcl11B; Runx1; RUNX2; FOXH1
universal_11	GTGACGTC	H3K27ac_543	CGTGACGTC	H3K27ac	same	1	8	4.02683e-05	0.0145369	0.0290579	CREM; CREB3L4; JUN::JUNB; JDP2; Creb5; FOSB::JUNB; ATF3; JUNB (+8 more)
universal_14	CCGGAAGT	H3K4me3_902	CCGGAAGTG	H3K4me3	reverse complement	0	8	3.17246e-05	0.0114526	0.0229051	ELK1; ETV5; ELK3; ELF4; ELK1::HOXB13; ERF; FEV; ETV3 (+37 more)
universal_16	TTTCTCTT	H3K4me3_4150	CGTTTCTCCT	H3K4me3	same	2	8	6.03795e-05	0.021797	0.0431195	PRDM1; Spi1; SPIB; Stat2
universal_16	TTTCTCTT	H3K4me1_4022	CCTTCCTCTTC	H3K4me1	reverse complement	2	8	0.000132993	0.0480106	0.047488	PRDM1; Spi1; SPIB; Stat2
universal_18	AACAAAAA	H3K4me1+H3K27ac_323	AAAACAAAA	H3K4me1+H3K27ac	same	2	7	5.84017e-05	0.021083	0.0417323	SOX10; SOX15; Sox11; SOX4
universal_22	TGGTGCTG	H3K36me3_2182	TGGTGGTGT	H3K36me3	reverse complement	0	8	0.000120462	0.0434868	0.0868052	REST
universal_23	AGGTGTGA	H3K36me3_876	ATAGGTGTGAGC	H3K36me3	same	2	8	3.26819e-05	0.0117982	0.0235179	TBX15; TBX1; TBX20; TBX18; MGA; TBX4; TBX21; TBX5 (+7 more)
universal_33	CAGCCTCC	H3K4me1_1924	CGCAGCCTCC	H3K4me1	same	2	8	6.20622e-05	0.0224044	0.0444302	ZNF460
universal_38	AGTAGGTG	H3K27ac_4676	CAGGAGGTG	H3K27ac	reverse complement	1	8	0.000124717	0.045023	0.090046	ZKSCAN1

### Sheet: S5b DNA-methylation matches
Table S5b | Core motifs resembling DNA-methylation-associated motifs (43 core PWMs vs the 313 human DNA-methylation motifs; same parameters and thresholds). MM, motif associated with methylated regions; UM, with unmethylated regions.
Core motif	Core consensus	Matched Epimotif	Epimotif consensus	Methylation class	Orientation	Offset	Overlap (bp)	p-value	E-value	q-value	JASPAR TFs of the core motif
universal_5	AAACCACA	UM_22.3_2.36_0.56_1_known-PEBB	GCAAACCACAGG	unmethylated regions (UM)	same	2	8	3.20034e-06	0.00100171	0.00200061	Bcl11B; Runx1; RUNX2; FOXH1
universal_33	CAGCCTCC	MM_80.9_2.24_0.63_1_CYCAGCCTCM	CTCAGCCTCC	methylated regions (MM)	same	2	8	0.000141453	0.0442747	0.0885494	ZNF460
